# Gempipe: a tool for drafting, curating and analyzing pan and multi-strain genome-scale metabolic models

**DOI:** 10.1101/2025.07.03.662949

**Authors:** Gioele Lazzari, Giovanna E. Felis, Elisa Salvetti, Matteo Calgaro, Francesca Di Cesare, Bas Teusink, Nicola Vitulo

**Affiliations:** Department of Biotechnology, University of Verona, 37134 Verona, Italy; VUCC-DBT, Verona University Culture Collection, Department of Biotechnology, University of Verona, 37134 Verona, Italy; Systems Biology Lab, A-LIFE, Institute of Molecular and Life Sciences (AIMMS), VU Amsterdam, 1081HZ Amsterdam, the Netherlands

**Keywords:** genome-scale metabolic models, strain-level metabolic biodiversity, bioprospecting

## Abstract

Genome-scale metabolic models (GSMMs) can mechanistically explain phenotypic differences among closely-related bacterial strains. However, high-throughput multi-strain reconstructions of GSMMs are still challenging: reference-based methods inherit curated information while missing new contents; alternatively, (universe-based) reference-free methods could cover strain-specific reactions, but they disregard curated information. Ideally, references should be curated pan-GSMMs for species (or genus), but their reconstruction is extremely demanding, making them still rare in literature.

Here Gempipe is presented, a computational tool streamlining the multi-strain reconstruction and analysis of GSMMs, going through the production of a pan-GSMM. Its reconstruction method is hybrid, as an optional reference GSMM is automatically expanded with extra reactions taken from a reference-free reconstruction. Gempipe also downloads, filters and annotates genomes; performs in-depth gene recovery; annotates models’ contents; predicts strain-specific capabilities. The companion programming interface includes functions ranging from the (pan-)GSMMs’ curation to the multi-strain analysis.

Gempipe was validated using multi-strain datasets, showing improved accuracy when compared with state-of-the-art tools. Moreover, metabolic diversities within *Limosilactobacillus reuteri* were explored, grouping strains into metabolically coherent clusters and systematically predicting health-related metabolites’ biosynthesis.

**IMPORTANCE:** Available GSMM reconstruction tools present major limitations in the context of multi-strain modeling. Gempipe surpasses these limitations by implementing a novel, hybrid reconstruction strategy. Not only it produces more accurate strain-specific GSMMs, but also pan-GSMMs when the only available reference is a manually curated model for a single strain, which is currently the most common case. With the vast availability of genome sequences, the high-throughput, multi-strain GSMM reconstruction and analysis approach provided by Gempipe will facilitate large-scale studies of the exploration and bioprospecting of strain-level bacterial metabolic diversity, moving a step forward in strains’ screening and rational selection.
