## Supplementary Tables for "Gempipe: a tool for drafting, curating and analyzing pan and multi-strain genome-scale metabolic models": Supplementary Table 3.xlsx

### Sheet: strain-specific
feature_number	common_name	exr_draft_pangsmm	GCA_000016825.1	GCA_000016825.1_sim	GCA_000160715.1	GCA_000160715.1_sim	GCA_000168255.1	GCA_000168255.1_sim	GCA_000179455.1	GCA_000179455.1_sim	GCA_000236455.2	GCA_000236455.2_sim	GCA_000712565.2	GCA_000712565.2_sim	GCA_000758185.1	GCA_000758185.1_sim	GCA_002112245.1	GCA_002112245.1_sim	GCA_002888655.1	GCA_002888655.1_sim	GCA_020786015.1	GCA_020786015.1_sim	GCA_036621875.1	GCA_036621875.1_sim	GCA_036621895.1	GCA_036621895.1_sim
1	d-ribose	EX_rib__D_e	1	1	1	1	1	1	1	1	1	1	1	?	1	1	1	1	1	1	1	1	1	1	1	1
2	d-galactose	EX_gal_e	1	1	1	1	1	1	1	1	1	1	1	?	1	1	1	1	1	1	1	1	1	1	1	1
3	d-glucose	EX_glc__D_e	1	1	1	1	1	1	1	1	1	1	1	?	1	1	1	1	1	1	1	1	1	1	1	1
4	maltose	EX_malt_e	1	1	1	1	1	1	1	1	1	1	1	?	1	1	1	1	1	1	1	1	1	1	1	1
5	lactose	EX_lcts_e	1	1	1	1	1	1	1	1	1	1	1	?	1	1	1	1	1	1	1	1	1	1	1	1
6	melibiose	EX_melib_e	1	1	1	1	1	1	1	1	1	1	1	?	1	1	1	1	1	1	1	1	1	1	1	1
7	sucrose	EX_sucr_e	1	1	1	1	1	1	1	1	1	1	1	?	1	1	1	1	1	1	1	1	1	1	1	1
8	raffinose	EX_raffin_e	1	1	1	1	1	1	1	1	1	1	1	?	1	1	1	1	1	1	1	1	1	1	1	1
9	potassium gluconate (EX_glcn_e)	EX_glcn__D_e	0	1	1	1	1	1	0	1	0	1	1	?	1	1	1	1	1	1	1	1	0	1	1	1
10	l-arabinose	EX_arab__L_e	1	1	1	1	1	1	1	1	1	1	0	?	1	1	0	0	0	1	1	1	1	1	0	1
11	d-xylose	EX_xyl__D_e	0	0	0	0	1	1	0	0	1	1	0	?	0	0	0	0	0	0	0	0	1	1	0	0
12	d-fructose	EX_fru_e	0	0	0	0	0	0	0	0	0	0	0	?	0	0	0	0	0	0	0	0	0	0	0	0
13	d-mannose	-	0	0	0	0	0	0	0	0	0	0	0	?	0	0	0	0	0	0	0	0	0	0	0	0
14	methyl α-d-glucopyranoside	EX_madg_e	0	0	0	0	0	0	0	0	0	0	0	?	0	0	0	0	1	0	1	0	0	0	0	0
15	aesculin	-	0	0	0	0	0	0	0	0	0	0	0	?	0	0	0	0	0	0	0	0	0	0	0	0
16	glycerol	EX_glyc_e	0	1	0	1	0	1	0	1	0	1	0	?	0	1	0	1	0	1	0	1	0	1	0	1
17	erythritol	-	0	0	0	0	0	0	0	0	0	0	0	?	0	0	0	0	0	0	0	0	0	0	0	0
18	d-arabinose	-	0	0	0	0	0	0	0	0	0	0	0	?	0	0	0	0	0	0	0	0	0	0	0	0
19	l-xylose	-	0	0	0	0	0	0	0	0	0	0	0	?	0	0	0	0	0	0	0	0	0	0	0	0
20	d-adonitol	-	0	0	0	0	0	0	0	0	0	0	0	?	0	0	0	0	0	0	0	0	0	0	0	0
21	methyl β-d-xylopyranoside	-	0	0	0	0	0	0	0	0	0	0	0	?	0	0	0	0	0	0	0	0	0	0	0	0
22	l-sorbose	-	0	0	0	0	0	0	0	0	0	0	0	?	0	0	0	0	0	0	0	0	0	0	0	0
23	l-rhamnose	-	0	0	0	0	0	0	0	0	0	0	0	?	0	0	0	0	0	0	0	0	0	0	0	0
24	dulcitol	-	0	0	0	0	0	0	0	0	0	0	0	?	0	0	0	0	0	0	0	0	0	0	0	0
25	inositol	EX_inost_e	0	0	0	0	0	0	0	0	0	0	0	?	0	0	0	0	0	0	0	0	0	0	0	0
26	d-mannitol	EX_mnl_e	0	0	0	0	0	0	0	0	0	0	0	?	0	0	0	0	0	0	0	0	0	0	0	0
27	d-sorbitol	EX_sbt__D_e	0	0	0	0	0	0	0	0	0	0	0	?	0	0	0	0	0	0	0	0	0	0	0	0
28	methyl α-d-mannopyranoside	-	0	0	0	0	0	0	0	0	0	0	0	?	0	0	0	0	0	0	0	0	0	0	0	0
29	N-acetylglucosamine	EX_acgam_e	0	0	0	0	0	0	0	0	0	0	0	?	0	0	0	0	0	0	0	0	0	0	0	0
30	amygdalin	-	0	0	0	0	0	0	0	0	0	0	0	?	0	0	0	0	0	0	0	0	0	0	0	0
31	arbutin	EX_arbt_e	0	0	0	0	0	0	0	0	0	0	0	?	0	0	0	0	0	0	0	0	0	0	0	0
32	salicin	EX_salcn_e	0	0	0	0	0	0	0	0	0	0	0	?	0	0	0	0	0	0	0	0	0	0	0	0
33	cellobiose	EX_cellb_e	0	1	0	1	0	1	0	1	0	1	0	?	0	1	0	0	0	0	0	1	0	1	0	1
34	trehalose	EX_tre_e	0	1	0	1	0	1	0	1	0	1	0	?	0	1	0	1	0	1	0	1	0	1	0	1
35	inulin	-	0	0	0	0	0	0	0	0	0	0	0	?	0	0	0	0	0	0	0	0	0	0	0	0
36	melezitose	-	0	0	0	0	0	0	0	0	0	0	0	?	0	0	0	0	0	0	0	0	0	0	0	0
37	starch	-	0	0	0	0	0	0	0	0	0	0	0	?	0	0	0	0	0	0	0	0	0	0	0	0
38	glycogen	-	0	0	0	0	0	0	0	0	0	0	0	?	0	0	0	0	0	0	0	0	0	0	0	0
39	xylitol	-	0	0	0	0	0	0	0	0	0	0	0	?	0	0	0	0	0	0	0	0	0	0	0	0
40	gentiobiose	-	0	0	0	0	0	0	0	0	0	0	0	?	0	0	0	0	0	0	0	0	0	0	0	0
41	turanose	-	0	0	0	0	0	0	0	0	0	0	0	?	0	0	0	0	0	0	1	0	0	0	0	0
42	d-lyxose	-	0	0	0	0	0	0	0	0	0	0	0	?	0	0	0	0	0	0	0	0	0	0	0	0
43	d-tagatose	-	0	0	0	0	0	0	0	0	0	0	0	?	0	0	0	0	0	0	0	0	0	0	0	0
44	d-fucose	-	0	0	0	0	0	0	0	0	0	0	0	?	0	0	0	0	0	0	0	0	0	0	0	0
45	l-fucose	-	0	0	0	0	0	0	0	0	0	0	0	?	0	0	0	0	0	0	0	0	0	0	0	0
46	d-arabitol	-	0	0	0	0	0	0	0	0	0	0	0	?	0	0	0	0	0	0	0	0	0	0	0	0
47	l-arabitol	-	0	0	0	0	0	0	0	0	0	0	0	?	0	0	0	0	0	0	0	0	0	0	0	0
48	potassium 2-ketogluconate	-	0	0	0	0	0	0	0	0	0	0	0	?	0	0	0	0	0	0	0	0	0	0	0	0
49	potassium 5-ketogluconate	-	0	0	0	0	0	0	0	0	0	0	0	?	0	0	0	0	0	0	0	0	0	0	0	0

### Sheet: general (clusters)
feature_number	common_name	exr_draft_pangsmm	Lr_kinnaridis	Lr_kinnaridis_sim	Lr_murium	Lr_murium_sim	Lr_porcinus	Lr_porcinus_sim	Lr_reuteri	Lr_reuteri_sim	Lr_rodentium	Lr_rodentium_sim	Lr_suis	Lr_suis_sim
1	d-ribose	EX_rib__D_e	1	1	1	0.991031	1	1	1	1	1	0.991031	1	1
2	d-galactose	EX_gal_e	1	1	1	0.843049	1	0.971698	1	0.971698	1	0.843049	1	0.971831
3	d-glucose	EX_glc__D_e	1	1	1	1	1	1	1	1	1	1	1	1
4	maltose	EX_malt_e	1	1	1	1	1	1	1	1	1	1	1	1
5	lactose	EX_lcts_e	1	1	1	1	1	1	1	1	1	1	1	0.985915
6	melibiose	EX_melib_e	1	1	1	0.995516	1	1	1	1	1	0.995516	1	1
7	sucrose	EX_sucr_e	1	1	1	0.995516	1	1	1	1	1	0.995516	1	1
8	raffinose	EX_raffin_e	1	1	1	0.995516	1	1	1	1	1	0.995516	1	1
9	potassium gluconate (EX_glcn_e)	EX_glcn__D_e	1	1	0.5	0.991031	1	1	0.5	1	1	0.991031	0	1
10	l-arabinose	EX_arab__L_e	0.5	0.616438	1	0.744395	0	0.971698	1	0.971698	0.5	0.744395	1	0.816901
11	d-xylose	EX_xyl__D_e	0	0	0	0.340807	0	0.216981	0	0.216981	0.5	0.340807	1	0.366197
12	d-fructose	EX_fru_e	0	0	0	0	0	0	0	0	0	0	0	0
13	d-mannose	-	0	0	0	0	0	0	0	0	0	0	0	0
14	methyl α-d-glucopyranoside	EX_madg_e	0.5	0.0136986	0	0.0044843	0.5	0.00943396	0	0.00943396	0	0.0044843	0	0
15	aesculin	-	0	0	0	0	0	0	0	0	0	0	0	0
16	glycerol	EX_glyc_e	0	1	0	0.982063	0	1	0	1	0	0.982063	0	1
17	erythritol	-	0	0	0	0	0	0	0	0	0	0	0	0
18	d-arabinose	-	0	0	0	0	0	0	0	0	0	0	0	0
19	l-xylose	-	0	0	0	0	0	0	0	0	0	0	0	0
20	d-adonitol	-	0	0	0	0	0	0	0	0	0	0	0	0
21	methyl β-d-xylopyranoside	-	0	0	0	0	0	0	0	0	0	0	0	0
22	l-sorbose	-	0	0	0	0	0	0	0	0	0	0	0	0
23	l-rhamnose	-	0	0	0	0	0	0	0	0	0	0	0	0
24	dulcitol	-	0	0	0	0	0	0	0	0	0	0	0	0
25	inositol	EX_inost_e	0	0	0	0	0	0	0	0	0	0	0	0
26	d-mannitol	EX_mnl_e	0	0	0	0	0	0	0	0	0	0	0	0
27	d-sorbitol	EX_sbt__D_e	0	0	0	0	0	0	0	0	0	0	0	0
28	methyl α-d-mannopyranoside	-	0	0	0	0	0	0	0	0	0	0	0	0
29	N-acetylglucosamine	EX_acgam_e	0	0	0	0	0	0	0	0	0	0	0	0
30	amygdalin	-	0	0	0	0	0	0	0	0	0	0	0	0
31	arbutin	EX_arbt_e	0	0	0	0	0	0	0	0	0	0	0	0
32	salicin	EX_salcn_e	0	0	0	0	0	0	0	0	0	0	0	0
33	cellobiose	EX_cellb_e	0	0.287671	0	0.883408	0	0.962264	0	0.962264	0	0.883408	0	0.943662
34	trehalose	EX_tre_e	0	1	0	0.995516	0	0.990566	0	0.990566	0	0.995516	0	0.985915
35	inulin	-	0	0	0	0	0	0	0	0	0	0	0	0
36	melezitose	-	0	0	0	0	0	0	0	0	0	0	0	0
37	starch	-	0	0	0	0	0	0	0	0	0	0	0	0
38	glycogen	-	0	0	0	0	0	0	0	0	0	0	0	0
39	xylitol	-	0	0	0	0	0	0	0	0	0	0	0	0
40	gentiobiose	-	0	0	0	0	0	0	0	0	0	0	0	0
41	turanose	-	0.5	0	0	0	0	0	0	0	0	0	0	0
42	d-lyxose	-	0	0	0	0	0	0	0	0	0	0	0	0
43	d-tagatose	-	0	0	0	0	0	0	0	0	0	0	0	0
44	d-fucose	-	0	0	0	0	0	0	0	0	0	0	0	0
45	l-fucose	-	0	0	0	0	0	0	0	0	0	0	0	0
46	d-arabitol	-	0	0	0	0	0	0	0	0	0	0	0	0
47	l-arabitol	-	0	0	0	0	0	0	0	0	0	0	0	0
48	potassium 2-ketogluconate	-	0	0	0	0	0	0	0	0	0	0	0	0
49	potassium 5-ketogluconate	-	0	0	0	0	0	0	0	0	0	0	0	0

### Sheet: general (subspecies)
feature_number	common_name	exr_draft_pangsmm	Lr_kinnaridis	Lr_kinnaridis_sim	Lr_murium	Lr_murium_sim	Lr_porcinus	Lr_porcinus_sim	Lr_reuteri	Lr_reuteri_sim	Lr_rodentium	Lr_rodentium_sim	Lr_suis	Lr_suis_sim
1	d-ribose	EX_rib__D_e	1	1	1	0.982609	1	1	1	1	1	1	1	1
2	d-galactose	EX_gal_e	1	1	1	0.747826	1	1	1	0.952381	1	0.884615	1	1
3	d-glucose	EX_glc__D_e	1	1	1	1	1	1	1	1	1	1	1	1
4	maltose	EX_malt_e	1	1	1	1	1	1	1	1	1	1	1	1
5	lactose	EX_lcts_e	1	1	1	1	1	1	1	1	1	1	1	1
6	melibiose	EX_melib_e	1	1	1	0.991304	1	1	1	1	1	1	1	1
7	sucrose	EX_sucr_e	1	1	1	1	1	1	1	1	1	1	1	1
8	raffinose	EX_raffin_e	1	1	1	0.991304	1	1	1	1	1	1	1	1
9	potassium gluconate (EX_glcn_e)	EX_glcn__D_e	1	1	0.5	0.982609	1	1	0.5	1	1	1	0	1
10	l-arabinose	EX_arab__L_e	0.5	0.623188	1	0.608696	0	1	1	1	0.5	0.769231	1	0.809524
11	d-xylose	EX_xyl__D_e	0	0	0	0.0869565	0	0	0	0	0.5	0.884615	1	0.380952
12	d-fructose	EX_fru_e	0	0	0	0	0	0	0	0	0	0	0	0
13	d-mannose	-	0	0	0	0	0	0	0	0	0	0	0	0
14	methyl α-d-glucopyranoside	EX_madg_e	0.5	0.0144928	0	0	0.5	0	0	0	0	0.0192308	0	0
15	aesculin	-	0	0	0	0	0	0	0	0	0	0	0	0
16	glycerol	EX_glyc_e	0	1	0	0.982609	0	1	0	0.984127	0	0.980769	0	1
17	erythritol	-	0	0	0	0	0	0	0	0	0	0	0	0
18	d-arabinose	-	0	0	0	0	0	0	0	0	0	0	0	0
19	l-xylose	-	0	0	0	0	0	0	0	0	0	0	0	0
20	d-adonitol	-	0	0	0	0	0	0	0	0	0	0	0	0
21	methyl β-d-xylopyranoside	-	0	0	0	0	0	0	0	0	0	0	0	0
22	l-sorbose	-	0	0	0	0	0	0	0	0	0	0	0	0
23	l-rhamnose	-	0	0	0	0	0	0	0	0	0	0	0	0
24	dulcitol	-	0	0	0	0	0	0	0	0	0	0	0	0
25	inositol	EX_inost_e	0	0	0	0	0	0	0	0	0	0	0	0
26	d-mannitol	EX_mnl_e	0	0	0	0	0	0	0	0	0	0	0	0
27	d-sorbitol	EX_sbt__D_e	0	0	0	0	0	0	0	0	0	0	0	0
28	methyl α-d-mannopyranoside	-	0	0	0	0	0	0	0	0	0	0	0	0
29	N-acetylglucosamine	EX_acgam_e	0	0	0	0	0	0	0	0	0	0	0	0
30	amygdalin	-	0	0	0	0	0	0	0	0	0	0	0	0
31	arbutin	EX_arbt_e	0	0	0	0	0	0	0	0	0	0	0	0
32	salicin	EX_salcn_e	0	0	0	0	0	0	0	0	0	0	0	0
33	cellobiose	EX_cellb_e	0	0.362319	0	0.947826	0	0.5	0	1	0	0.730769	0	1
34	trehalose	EX_tre_e	0	1	0	0.991304	0	1	0	0.984127	0	1	0	1
35	inulin	-	0	0	0	0	0	0	0	0	0	0	0	0
36	melezitose	-	0	0	0	0	0	0	0	0	0	0	0	0
37	starch	-	0	0	0	0	0	0	0	0	0	0	0	0
38	glycogen	-	0	0	0	0	0	0	0	0	0	0	0	0
39	xylitol	-	0	0	0	0	0	0	0	0	0	0	0	0
40	gentiobiose	-	0	0	0	0	0	0	0	0	0	0	0	0
41	turanose	-	0.5	0	0	0	0	0	0	0	0	0	0	0
42	d-lyxose	-	0	0	0	0	0	0	0	0	0	0	0	0
43	d-tagatose	-	0	0	0	0	0	0	0	0	0	0	0	0
44	d-fucose	-	0	0	0	0	0	0	0	0	0	0	0	0
45	l-fucose	-	0	0	0	0	0	0	0	0	0	0	0	0
46	d-arabitol	-	0	0	0	0	0	0	0	0	0	0	0	0
47	l-arabitol	-	0	0	0	0	0	0	0	0	0	0	0	0
48	potassium 2-ketogluconate	-	0	0	0	0	0	0	0	0	0	0	0	0
49	potassium 5-ketogluconate	-	0	0	0	0	0	0	0	0	0	0	0	0
