## Supplementary Tables for "Gempipe: a tool for drafting, curating and analyzing pan and multi-strain genome-scale metabolic models": Supplementary Table 4.xlsx

### Sheet: INFO
INFO
Strains and respective genome accessions composing the 3 datasets ("Klebsiella", "Ralstonia", "Pseudomonas").

### Sheet: Klebsiella
	strain	accession
1	Klebsiella africana 200023T	GCA_020526085.1
2	Klebsiella pneumoniae 03-9138-2	GCA_020526045.1
3	Klebsiella pneumoniae 04A025	GCA_020526025.1
4	Klebsiella pneumoniae BJ1	GCA_020526065.1
5	Klebsiella pneumoniae CG43	NC_022566.1 + NC_005249.1
6	Klebsiella pneumoniae CIP 52.145	GCA_000968155.1
7	Klebsiella pneumoniae KP13	GCA_000512165.1
8	Klebsiella pneumoniae MGH 78578	GCF_000016305.1
9	Klebsiella pneumoniae NJST258-1	GCF_000598005.1
10	Klebsiella pneumoniae NTUH K2044	GCF_000009885.1
11	Klebsiella pneumoniae SA1	GCA_020525885.1
12	Klebsiella pneumoniae SA12	GCA_020525485.1
13	Klebsiella pneumoniae SB1067	GCA_020525845.1
14	Klebsiella pneumoniae SB1139	GCA_020525505.1
15	Klebsiella pneumoniae SB1170	GCA_020525645.1
16	Klebsiella pneumoniae SB2390	GCA_020526005.1
17	Klebsiella pneumoniae SB611	GCA_020525985.1
18	Klebsiella pneumoniae SB612	GCA_020525965.1
19	Klebsiella pneumoniae SB615	GCA_020525945.1
20	Klebsiella pneumoniae SB617	GCA_020525905.1
21	Klebsiella pneumoniae T69	GCA_020525865.1
22	Klebsiella quasipneumoniae subsp. quasipneumoniae 01A030T	GCA_020525925.1
23	Klebsiella quasipneumoniae subsp. quasipneumoniae 18A069	GCA_020525805.1
24	Klebsiella quasipneumoniae subsp. quasipneumoniae SB1124	GCA_020525825.1
25	Klebsiella quasipneumoniae subsp. quasipneumoniae SB98	GCA_020525785.1
26	Klebsiella quasipneumoniae subsp. quasipneumoniae U41	GCA_020525725.1
27	Klebsiella quasipneumoniae subsp. similipneumoniae 07A044T	GCA_020525685.1
28	Klebsiella quasipneumoniae subsp. similipneumoniae 09A323	GCA_020525585.1
29	Klebsiella quasipneumoniae subsp. similipneumoniae 12A476	GCA_020525525.1
30	Klebsiella quasipneumoniae subsp. similipneumoniae CIP 110288	GCA_020525565.1
31	Klebsiella quasipneumoniae subsp. similipneumoniae SB610	GCA_020525705.1
32	Klebsiella quasivariicola 08A119	GCA_020525665.1
33	Klebsiella variicola subsp. tropica CDC 4241-71	GCA_020525625.1
34	Klebsiella variicola subsp. variicola 01A065	GCA_020525605.1
35	Klebsiella variicola subsp. variicola 342	GCF_000019565.1
36	Klebsiella variicola subsp. variicola At-22	GCF_000025465.1
37	Klebsiella variicola subsp. variicola F2R9T	GCA_020525545.1

### Sheet: Ralstonia
	strain	accession
1	Ralstonia pseudosolanacearum GMI1000	GCA_029220065.1
2	Ralstonia pseudosolanacearum PSS4	GCA_029220045.1
3	Ralstonia pseudosolanacearum RUN2340	GCA_029220025.1
4	Ralstonia solanacearum CFBP2957	GCA_029220005.1
5	Ralstonia solanacearum K60	GCA_029219985.1
6	Ralstonia solanacearum BA7	GCA_029219965.1
7	Ralstonia solanacearum UW551	GCA_029219945.1
8	Ralstonia solanacearum MOLK2	GCF_000009125.1
9	Ralstonia syzygii PSI07	GCF_002251695.1
10	Ralstonia syzygii R24	GCF_002251655.1
11	Ralstonia syzygii BDBR229	GCF_000283475.1

### Sheet: Pseudomonas
	strain	accession
1	Pseudomonas chlororaphis 30-84	GCF_000281915.1
2	Pseudomonas chlororaphis ATCC17415	GCF_003851145.1
3	Pseudomonas chlororaphis TAMOak81	GCF_003850605.1
4	Pseudomonas chlororaphis subsp. piscium ATCC17411	GCF_003850385.1
5	Pseudomonas chlororaphis subsp. piscium ATCC17809	GCF_003850365.1
6	Pseudomonas chlororaphis subsp. piscium ChPhzS135	GCF_003850485.1
7	Pseudomonas chlororaphis subsp. piscium DTR133	GCF_003850425.1
8	Pseudomonas chlororaphis subsp. piscium SLPH10	GCF_003850405.1
9	Pseudomonas chlororaphis subsp. piscium ToZa7	GCF_003850585.1
10	Pseudomonas chlororaphis subsp. piscium ChPhzTR44	GCF_003850525.1
11	Pseudomonas chlororaphis subsp. piscium ChPhzS140	GCF_003850505.1
12	Pseudomonas chlororaphis subsp. piscium PCL1607	GCF_003850465.1
13	Pseudomonas chlororaphis subsp. piscium PCL1391	GCF_003850445.1
14	Pseudomonas chlororaphis subsp. piscium DSM 21509	GCF_003850345.1
15	Pseudomonas chlororaphis B25	GCF_003851985.1
16	Pseudomonas chlororaphis Pb-St2	GCF_003851785.1
17	Pseudomonas chlororaphis subsp. aurantiaca CW2	GCF_003851225.1
18	Pseudomonas chlororaphis subsp. aurantiaca 449	GCF_003851205.1
19	Pseudomonas chlororaphis subsp. aurantiaca 464	GCF_003851805.1
20	Pseudomonas chlororaphis subsp. aurantiaca DSM 19603	GCF_003851835.1
21	Pseudomonas chlororaphis subsp. aurantiaca PCM2210	GCF_003851305.1
22	Pseudomonas chlororaphis subsp. aurantiaca Q16	GCF_003851345.1
23	Pseudomonas chlororaphis subsp. aurantiaca M12	GCF_003851165.1
24	Pseudomonas chlororaphis subsp. aurantiaca K27	GCA_003851285.1
25	Pseudomonas chlororaphis subsp. aurantiaca M71	GCF_003851265.1
26	Pseudomonas chlororaphis subsp. aureofaciens P2	GCF_003851365.1
27	Pseudomonas chlororaphis subsp. aureofaciens C50	GCF_003851385.1
28	Pseudomonas chlororaphis subsp. aureofaciens DSM 6698	GCF_003851905.1
29	Pseudomonas chlororaphis subsp. aureofaciens ChPhzS23	GCA_003851425.1
30	Pseudomonas chlororaphis subsp. aureofaciens 66	GCF_003851405.1
31	Pseudomonas chlororaphis subsp. aureofaciens ChPhzS24	GCF_003851445.1
32	Pseudomonas chlororaphis subsp. aureofaciens ChPhzTR38	GCF_003852005.1
33	Pseudomonas chlororaphis subsp. aureofaciens ChPhzTR39	GCF_003851925.1
34	Pseudomonas chlororaphis subsp. aureofaciens ChPhzTR18	GCF_003851955.1
35	Pseudomonas chlororaphis subsp. aureofaciens PA23	GCF_000698865.1
36	Pseudomonas chlororaphis subsp. aureofaciens O6	GCF_000264555.1
