## Supplementary Tables for "Gempipe: a tool for drafting, curating and analyzing pan and multi-strain genome-scale metabolic models": Supplementary Table 5.xlsx

### Sheet: INFO
INFO
Recovered genes in strain-specific GSMMs.
Cells contain gene IDs, rows contain gene cluster IDs where genes belong to;
columns contain strains.

### Sheet: 01_klebsiella
	Kp_SB1067	Kp_T69	Kp_SA1	Kvv_342	Ka_200023T	Kqq_SB98	Kp_BJ1	Kp_MGH78578	Kp_SB1170	Kqq_01A030T	Kqs_12A476	Kqs_SB610	Kqv_08A119	Kvv_F2R9T	Kvv_At_22	Kp_03_9138_2	Kp_SB612	Kp_SB617	Kqs_07A044T	Kp_KP13	Kp_SB1139	Kp_SB2390	Kp_CG43	Kqq_SB1124	Kp_SA12	Kqs_09A323	Kqs_CIP110288	Kp_NTUHK2044	Kp_NJST258_1	Kp_SB611	Kp_CIP52.145	Kqq_U41	Kvv_01A065	Kvt_CDC4241_71	Kp_04A025	Kp_SB615	Kqq_18A069
Cluster_197								MCEFDNHM_frag_04975_04976
Cluster_9749		CHMOKBPN_overlap_22																					NMPKFMBH_overlap_19						BLIMDENK_refound_98		ABFIBOAM_overlap_23
Cluster_9131																								EIILCDIN_frag_02908_02909
Cluster_9567																									NLEGPBIB_frag_00662_00663			HBCIJMED_frag_04102_04103
Cluster_1377																																MLFKILKN_frag_02119_02120
Cluster_2803																																MLFKILKN_overlap_7
Cluster_5593																				KPKLFPDH_frag_00123_00124									BLIMDENK_frag_00121_00122
Cluster_1334			PIECHOEE_frag_03037_03038
Cluster_5834							ECLFHFPF_frag_02669_02670
Cluster_1730							ECLFHFPF_frag_01165_01166
Cluster_2209		CHMOKBPN_frag_03283_03284														HONMFJNB_frag_02258_02259
Cluster_2551																								EIILCDIN_frag_01751_01752
Cluster_1891							ECLFHFPF_frag_00183_00184
Cluster_6997								MCEFDNHM_frag_00234_00235
Cluster_8270			PIECHOEE_overlap_20					MCEFDNHM_overlap_19									APJHFBNC_overlap_16			KPKLFPDH_overlap_17		KAAKDAOA_overlap_22			NLEGPBIB_overlap_15					GJLNAIKL_overlap_20	ABFIBOAM_overlap_17
Cluster_8114								MCEFDNHM_frag_01640_01641
Cluster_5482	HJMANCGA_overlap_13	CHMOKBPN_overlap_13	PIECHOEE_overlap_19					MCEFDNHM_overlap_14	IGOMIBCC_overlap_19							HONMFJNB_overlap_13	APJHFBNC_overlap_14	AHMGIGPE_overlap_11			LHNJJBFH_overlap_9	KAAKDAOA_overlap_16	NMPKFMBH_overlap_13							GJLNAIKL_overlap_15					KFJPCMED_overlap_12
Cluster_5658																																MLFKILKN_overlap_13
Cluster_5423																																		GNKEFBAA_frag_03109_03110
Cluster_4996				GLGDLLDC_frag_03418_03419
Cluster_1631																															ABFIBOAM_frag_04591_04592
Cluster_8276																								EIILCDIN_overlap_20
Cluster_2289																																				JBAHHFNJ_overlap_9
Cluster_6960																													BLIMDENK_frag_00049_00050
Cluster_1994																													BLIMDENK_frag_02681_02682
Cluster_9729											HJKNNGDP_overlap_20		MLDLBJPK_overlap_11																								HLPBBABK_overlap_13
Cluster_11263																				KPKLFPDH_overlap_3									BLIMDENK_overlap_5							JBAHHFNJ_overlap_5
Cluster_8482																				KPKLFPDH_frag_02769_02770
Cluster_7375																											EOAHEOPI_overlap_9
Cluster_3022																															ABFIBOAM_frag_02109_02110
Cluster_2567																								EIILCDIN_frag_03605_03606
Cluster_6926												FGNOOBEH_overlap_18
Cluster_2694																																				JBAHHFNJ_frag_00556_00557
Cluster_2179																												HBCIJMED_frag_01418_01419
Cluster_1991																															ABFIBOAM_frag_01068_01069
Cluster_2114																							NMPKFMBH_frag_03378_03379
Cluster_1033																													BLIMDENK_frag_00704_00705
Cluster_659																																MLFKILKN_frag_04224_04225
Cluster_2932																																				JBAHHFNJ_frag_03430_03431
Cluster_624																												HBCIJMED_frag_01961_01962
Cluster_4623													MLDLBJPK_frag_01337_01338
Cluster_4562								MCEFDNHM_frag_03167_03168
Cluster_4202																			CBIPFIHE_frag_01590_01591
Cluster_739																													BLIMDENK_frag_01500_01501
Cluster_4430																														GJLNAIKL_frag_02571_02572
Cluster_3857												FGNOOBEH_frag_03621_03622
Cluster_5153																								EIILCDIN_overlap_15
Cluster_1705																		AHMGIGPE_frag_03188_03189											BLIMDENK_frag_03194_03195
Cluster_2500	HJMANCGA_frag_01544_01545
Cluster_526		CHMOKBPN_frag_02749_02750										FGNOOBEH_frag_02840_02841
Cluster_6965																															ABFIBOAM_frag_01638_01639
Cluster_599																															ABFIBOAM_frag_02922_02923
Cluster_3398							ECLFHFPF_frag_01346_01347
Cluster_216			PIECHOEE_frag_04720_04721																				NMPKFMBH_frag_03607_03608
Cluster_9251																														GJLNAIKL_overlap_24
Cluster_6746							ECLFHFPF_overlap_8
Cluster_1021																														GJLNAIKL_overlap_1
Cluster_3057																																		GNKEFBAA_frag_01583_01584
Cluster_878																															ABFIBOAM_frag_00731_00732
Cluster_2602	HJMANCGA_frag_00363_00364
Cluster_7307												FGNOOBEH_frag_02034_02035
Cluster_2578																								EIILCDIN_frag_01417_01418
Cluster_2824													MLDLBJPK_frag_00301_00302
Cluster_13764																					LHNJJBFH_refound_19
Cluster_7239																																			KFJPCMED_frag_01653_01654
Cluster_633																				KPKLFPDH_frag_01288_01289															KFJPCMED_frag_01326_01327
Cluster_2543																														GJLNAIKL_overlap_10
Cluster_2193												FGNOOBEH_frag_01055_01056
Cluster_2442																											EOAHEOPI_frag_01754_01755
Cluster_66																															ABFIBOAM_frag_00228_00229
Cluster_2295																						KAAKDAOA_frag_02405_02406
Cluster_2938																						KAAKDAOA_frag_00056_00057
Cluster_1390																				KPKLFPDH_frag_03194_03195
Cluster_2641																						KAAKDAOA_frag_02923_02924
Cluster_822																				KPKLFPDH_frag_03779_03780
Cluster_7776																								EIILCDIN_frag_02567_02568
Cluster_6906																													BLIMDENK_overlap_16
Cluster_1928								MCEFDNHM_frag_01510_01511
Cluster_11843	HJMANCGA_overlap_7	CHMOKBPN_overlap_3	PIECHOEE_overlap_6		HDLOIMDI_overlap_2		ECLFHFPF_overlap_3	MCEFDNHM_overlap_6	IGOMIBCC_overlap_5		HJKNNGDP_overlap_7	FGNOOBEH_overlap_6				HONMFJNB_overlap_4	APJHFBNC_overlap_6	AHMGIGPE_overlap_6	CBIPFIHE_overlap_4	KPKLFPDH_overlap_6	LHNJJBFH_overlap_4	KAAKDAOA_overlap_7	NMPKFMBH_overlap_4		NLEGPBIB_overlap_4	FDHBHELI_overlap_4	EOAHEOPI_overlap_4	HBCIJMED_overlap_4	BLIMDENK_overlap_8	GJLNAIKL_overlap_5	ABFIBOAM_overlap_8				KFJPCMED_overlap_3	JBAHHFNJ_overlap_6
Cluster_1510																				KPKLFPDH_frag_04145_04146
Cluster_3956								MCEFDNHM_frag_04083_04084
Cluster_507													MLDLBJPK_frag_02513_02514			HONMFJNB_frag_02483_02484																MLFKILKN_frag_02660_02661
Cluster_12051							ECLFHFPF_refound_4		IGOMIBCC_refound_8																						ABFIBOAM_refound_4
Cluster_4182																						KAAKDAOA_frag_01510_01511
Cluster_12426														OJBIKDGK_overlap_5											NLEGPBIB_overlap_5			HBCIJMED_overlap_5
Cluster_2556																									NLEGPBIB_frag_02581_02582
Cluster_2430							ECLFHFPF_frag_01770_01771
Cluster_5260																															ABFIBOAM_frag_02925_02926
Cluster_5685																															ABFIBOAM_frag_03356_03357
Cluster_8834		CHMOKBPN_frag_02700_02701																										HBCIJMED_frag_01926_01927
Cluster_503												FGNOOBEH_frag_03209_03210
Cluster_2608																																MLFKILKN_frag_01383_01384
Cluster_4612																																	KKENJPID_frag_01986_01987
Cluster_2649																																					HLPBBABK_frag_00935_00936
Cluster_8326												FGNOOBEH_frag_02342_02343
Cluster_15264																		AHMGIGPE_refound_37
Cluster_1397			PIECHOEE_overlap_13
Cluster_2742	HJMANCGA_overlap_12		PIECHOEE_overlap_14				ECLFHFPF_overlap_6	MCEFDNHM_overlap_13	IGOMIBCC_overlap_15									AHMGIGPE_overlap_9		KPKLFPDH_overlap_12	LHNJJBFH_overlap_7	KAAKDAOA_overlap_11	NMPKFMBH_overlap_8						BLIMDENK_overlap_14		ABFIBOAM_overlap_13				KFJPCMED_overlap_8	JBAHHFNJ_overlap_10
Cluster_10162								MCEFDNHM_refound_3

### Sheet: 02_ralstonia
	BDBR229	PSI07	BA7	CFBP2957	MOLK2	R24	PSS4	UW551	RUN2340	K60	GMI1000
Cluster_42			JGJDIIJM_overlap_5			JBOLOGGP_overlap_11				FBKBHPDP_overlap_11
Cluster_6585											FJNAGDPH_overlap_7
Cluster_8703								KLGMMIDJ_overlap_24
Cluster_2786									IKLNPLJK_overlap_12
Cluster_7538	NAMJLNDI_overlap_8
Cluster_2267						JBOLOGGP_frag_01352_01353
Cluster_68		GOCPDAEK_overlap_15
Cluster_3428						JBOLOGGP_frag_02936_02937
Cluster_3541								KLGMMIDJ_overlap_9
Cluster_462								KLGMMIDJ_frag_00233_00234
Cluster_11443								KLGMMIDJ_refound_3			FJNAGDPH_refound_6
Cluster_51						JBOLOGGP_overlap_15		KLGMMIDJ_overlap_12
Cluster_220						JBOLOGGP_frag_04173_04174
Cluster_2405		GOCPDAEK_frag_02902_02903
Cluster_4181								KLGMMIDJ_frag_01279_01280
Cluster_1776						JBOLOGGP_frag_01547_01548
Cluster_8227						JBOLOGGP_frag_04123_04124
Cluster_1846								KLGMMIDJ_frag_04241_04242
Cluster_6826		GOCPDAEK_frag_04667_04668
Cluster_2306		GOCPDAEK_frag_04515_04516				JBOLOGGP_frag_04409_04410
Cluster_10190		GOCPDAEK_refound_1
Cluster_2202		GOCPDAEK_overlap_5
Cluster_6597								KLGMMIDJ_refound_33
Cluster_939										FBKBHPDP_frag_00746_00747
Cluster_5119								KLGMMIDJ_overlap_13
Cluster_2779									IKLNPLJK_overlap_11
Cluster_1214			JGJDIIJM_frag_02901_02902
Cluster_115			JGJDIIJM_frag_04151_04152
Cluster_45								KLGMMIDJ_overlap_11
Cluster_41									IKLNPLJK_overlap_13	FBKBHPDP_overlap_10
Cluster_50						JBOLOGGP_frag_04547_04548
Cluster_2658										FBKBHPDP_frag_00046_00047
Cluster_1254								KLGMMIDJ_overlap_6
Cluster_2676			JGJDIIJM_frag_04785_04786
Cluster_4385										FBKBHPDP_overlap_13
Cluster_1863						JBOLOGGP_frag_00258_00259
Cluster_8850						JBOLOGGP_frag_01893_01894
Cluster_847										FBKBHPDP_frag_01153_01154
Cluster_7746			JGJDIIJM_overlap_10
Cluster_43						JBOLOGGP_overlap_12		KLGMMIDJ_overlap_10	IKLNPLJK_overlap_14	FBKBHPDP_overlap_12
Cluster_52										FBKBHPDP_overlap_16
Cluster_2387	NAMJLNDI_frag_03317_03318
Cluster_760								KLGMMIDJ_frag_02316_02317
Cluster_862					LAMOGKEM_frag_00792_00793
Cluster_1557			JGJDIIJM_overlap_3
Cluster_6614				JOBIBNOJ_frag_01820_01821
Cluster_6172			JGJDIIJM_frag_04650_04651
Cluster_2997						JBOLOGGP_frag_02544_02545
Cluster_6510		GOCPDAEK_frag_04962_04963
Cluster_2764		GOCPDAEK_frag_01544_01545
Cluster_12918			JGJDIIJM_refound_10
Cluster_463				JOBIBNOJ_frag_04262_04263
Cluster_606						JBOLOGGP_frag_04066_04067
Cluster_11318		GOCPDAEK_refound_4
Cluster_9565	NAMJLNDI_overlap_16							KLGMMIDJ_overlap_27

### Sheet: 03_pseudomonas
	CW2	ChPhzS135	TAMOak81	ATCC17415	DSM_6698	ChPhzTR18	K27	PCL1391	ChPhzS140	ChPhzTR38	DSM_21509	ATCC17809	66	Pb-St2	O6	P2	30-84	PCL1607	SLPH10	ToZa7	DSM_19603	PA23	ChPhzTR39	464	PCM2210	Q16	M12	ChPhzS23	449	ChPhzTR44	C50	ATCC17411	ChPhzS24	DTR133	B25	M71
Cluster_3051																												GGNLGOAI_frag_04108_04109
Cluster_6708							NAFBPGDK_frag_00965_00966																					GGNLGOAI_frag_00847_00848
Cluster_6040							NAFBPGDK_frag_05854_05855		LAELBCOO_frag_05515_05516														HOBANJNI_frag_05609_05610
Cluster_2941							NAFBPGDK_frag_04490_04491
Cluster_7113							NAFBPGDK_frag_06123_06124
Cluster_15150	MEAAONML_refound_26									IBCPLDJG_refound_17														GDDIMGAB_refound_23		GGCKOGHE_refound_20
Cluster_3707							NAFBPGDK_frag_05164_05165
Cluster_4014																																NDALDNFC_frag_00502_00503
Cluster_1404							NAFBPGDK_frag_05577_05578
Cluster_10285							NAFBPGDK_frag_01177_01178
Cluster_7466							NAFBPGDK_frag_02634_02635
Cluster_8189			DNLIPFME_overlap_16
Cluster_6777						EKBKJAPP_frag_04294_04295																	HOBANJNI_frag_04513_04514
Cluster_5098							NAFBPGDK_frag_02053_02054
Cluster_3194							NAFBPGDK_frag_03699_03700																					GGNLGOAI_frag_03405_03406
Cluster_2420							NAFBPGDK_frag_05881_05882
Cluster_968							NAFBPGDK_frag_04395_04396
Cluster_5385							NAFBPGDK_frag_04365_04366
Cluster_3233							NAFBPGDK_frag_02105_02106
Cluster_2511							NAFBPGDK_frag_02075_02076
Cluster_4164																																			ILBEPPFA_frag_03977_03978
Cluster_16425																																			ILBEPPFA_refound_15
Cluster_7840																							HOBANJNI_frag_05273_05274
Cluster_9431																												GGNLGOAI_frag_03365_03366
Cluster_1745																											BKBGCBDK_frag_02637_02638
Cluster_1651							NAFBPGDK_frag_04713_04714
Cluster_7186							NAFBPGDK_frag_01299_01300
Cluster_2095						EKBKJAPP_frag_05264_05265	NAFBPGDK_frag_05734_05735									AHIAAIFH_frag_05599_05600												GGNLGOAI_frag_05264_05265
Cluster_10919																										GGCKOGHE_frag_04397_04398
Cluster_777						EKBKJAPP_overlap_28				IBCPLDJG_overlap_29																		GGNLGOAI_overlap_37					JJEIGBMD_overlap_26
Cluster_1014							NAFBPGDK_frag_02786_02787
Cluster_3183							NAFBPGDK_frag_03841_03842																					GGNLGOAI_frag_03572_03573
Cluster_5981																												GGNLGOAI_frag_03832_03833
Cluster_5479																																			ILBEPPFA_frag_02491_02492
Cluster_13509	MEAAONML_refound_19			AHMDIJMA_refound_6													MPKGHOJM_refound_9
Cluster_6390							NAFBPGDK_frag_02253_02254
Cluster_12000		OHIABKPP_overlap_5
Cluster_7597							NAFBPGDK_frag_06091_06092
Cluster_4539						EKBKJAPP_frag_00915_00916
Cluster_1630							NAFBPGDK_frag_04540_04541
Cluster_9305																												GGNLGOAI_frag_01290_01291
Cluster_5665							NAFBPGDK_frag_01926_01927
Cluster_14411																							HOBANJNI_overlap_18
Cluster_6891																												GGNLGOAI_frag_02472_02473
Cluster_5186																									FPAKCCMP_refound_80
Cluster_3786							NAFBPGDK_frag_02716_02717
Cluster_2929															DGBKBNHH_overlap_25
Cluster_3155							NAFBPGDK_frag_03427_03428
Cluster_7917							NAFBPGDK_overlap_34
Cluster_749																					ANNJDJHC_overlap_22		HOBANJNI_overlap_26
Cluster_9657																																	JJEIGBMD_frag_05150_05151
Cluster_756			DNLIPFME_overlap_13
Cluster_15943																							HOBANJNI_refound_29
Cluster_7957							NAFBPGDK_frag_01813_01814
Cluster_5750							NAFBPGDK_overlap_26
Cluster_1251																												GGNLGOAI_frag_01942_01943
Cluster_3112							NAFBPGDK_frag_03925_03926
Cluster_11739																					ANNJDJHC_overlap_5	ONGJJJPJ_overlap_8			FPAKCCMP_overlap_5		BKBGCBDK_overlap_6
Cluster_2048																							HOBANJNI_frag_00890_00891
Cluster_7248							NAFBPGDK_frag_01291_01292
Cluster_1392							NAFBPGDK_frag_01825_01826
Cluster_3677																												GGNLGOAI_frag_06074_06075
Cluster_4020																									FPAKCCMP_frag_01321_01322
Cluster_1308							NAFBPGDK_frag_03836_03837																HOBANJNI_frag_03640_03641
Cluster_6944							NAFBPGDK_frag_03525_03526
Cluster_16434							NAFBPGDK_refound_40
Cluster_383										IBCPLDJG_frag_02590_02591																		GGNLGOAI_frag_02537_02538
Cluster_2841							NAFBPGDK_frag_01443_01444
Cluster_2271							NAFBPGDK_frag_00571_00572
Cluster_8513							NAFBPGDK_frag_04367_04368
Cluster_7876							NAFBPGDK_frag_05388_05389
Cluster_3624																							HOBANJNI_frag_04010_04011
Cluster_4561																												GGNLGOAI_overlap_28
Cluster_636							NAFBPGDK_frag_03473_03474
Cluster_2574																												GGNLGOAI_frag_01672_01673
Cluster_2580																							HOBANJNI_frag_03054_03055
Cluster_2434							NAFBPGDK_frag_06132_06133
Cluster_2089							NAFBPGDK_frag_02183_02184
Cluster_1357							NAFBPGDK_frag_04155_04156
Cluster_3235							NAFBPGDK_frag_05709_05710
Cluster_15282	MEAAONML_refound_27	OHIABKPP_refound_23			NFGMIKGG_refound_16	EKBKJAPP_refound_23		PLODILGA_refound_24	LAELBCOO_refound_22	IBCPLDJG_refound_19	MKACLDEK_refound_15		OGOMHMOD_refound_33			AHIAAIFH_refound_14		ADFPJHGC_refound_24	KKADONIK_refound_20	ELFIDEGG_refound_20	ANNJDJHC_refound_22	ONGJJJPJ_refound_16		GDDIMGAB_refound_25	FPAKCCMP_refound_25	GGCKOGHE_refound_23	BKBGCBDK_refound_25	GGNLGOAI_refound_27	FHGDMHAI_refound_23	LNHKCNGA_refound_24	IENGFICK_refound_24		JJEIGBMD_refound_22	NMKNNNAH_refound_19	ILBEPPFA_refound_10	LHFONHNJ_refound_18
Cluster_11080							NAFBPGDK_frag_04123_04124
Cluster_3160							NAFBPGDK_frag_02517_02518
Cluster_2410							NAFBPGDK_frag_04420_04421
Cluster_8353										IBCPLDJG_frag_03078_03079
Cluster_488															DGBKBNHH_frag_06147_06148
Cluster_5707							NAFBPGDK_frag_00029_00030
Cluster_2259							NAFBPGDK_frag_03583_03584
Cluster_3312																												GGNLGOAI_frag_02358_02359
Cluster_5176																												GGNLGOAI_frag_01733_01734
Cluster_2424																												GGNLGOAI_frag_03568_03569
Cluster_4204																																NDALDNFC_frag_04521_04522
Cluster_3570							NAFBPGDK_frag_03279_03280
Cluster_3125															DGBKBNHH_overlap_26																				ILBEPPFA_overlap_13
Cluster_970																												GGNLGOAI_frag_03718_03719
Cluster_1585							NAFBPGDK_frag_00949_00950
Cluster_3208																												GGNLGOAI_frag_02317_02318
Cluster_2415							NAFBPGDK_frag_03386_03387
Cluster_1989							NAFBPGDK_frag_04488_04489
Cluster_2432							NAFBPGDK_frag_02471_02472
Cluster_3041																																				LHFONHNJ_frag_02516_02517
Cluster_5546							NAFBPGDK_frag_00224_00225
Cluster_11379							NAFBPGDK_overlap_10
Cluster_3237																												GGNLGOAI_frag_06027_06028
Cluster_2456							NAFBPGDK_frag_03059_03060
Cluster_4736																												GGNLGOAI_overlap_29
Cluster_3201																												GGNLGOAI_frag_00953_00954
Cluster_4220							NAFBPGDK_frag_03423_03424
Cluster_8423							NAFBPGDK_frag_02366_02367
Cluster_7482																												GGNLGOAI_frag_02985_02986
Cluster_556							NAFBPGDK_frag_02016_02017
Cluster_1356																							HOBANJNI_frag_03770_03771
Cluster_844																							HOBANJNI_frag_06250_06251
Cluster_9122							NAFBPGDK_frag_00009_00010
Cluster_1102							NAFBPGDK_frag_05217_05218
Cluster_1579																												GGNLGOAI_frag_02562_02563
Cluster_3816																							HOBANJNI_frag_00373_00374										JJEIGBMD_frag_00363_00364
Cluster_7349																									FPAKCCMP_frag_05969_05970
Cluster_6801							NAFBPGDK_frag_05418_05419
Cluster_1423																							HOBANJNI_frag_02821_02822
Cluster_5241							NAFBPGDK_frag_02563_02564
Cluster_2321																												GGNLGOAI_overlap_24
Cluster_382							NAFBPGDK_frag_03624_03625
Cluster_501																AHIAAIFH_frag_05803_05804												GGNLGOAI_frag_05475_05476
Cluster_2060							NAFBPGDK_frag_01991_01992
Cluster_1878							NAFBPGDK_frag_04609_04610
Cluster_7109							NAFBPGDK_frag_00506_00507
Cluster_13202					NFGMIKGG_overlap_18
Cluster_4200																AHIAAIFH_frag_01344_01345
Cluster_858							NAFBPGDK_frag_04139_04140
Cluster_553																							HOBANJNI_frag_06089_06090
Cluster_5281																												GGNLGOAI_frag_02542_02543
Cluster_13143		OHIABKPP_overlap_7			NFGMIKGG_overlap_17	EKBKJAPP_overlap_12		PLODILGA_overlap_6	LAELBCOO_overlap_6	IBCPLDJG_overlap_12	MKACLDEK_overlap_5		OGOMHMOD_overlap_15	OAJALOED_overlap_8		AHIAAIFH_overlap_9		ADFPJHGC_overlap_5	KKADONIK_overlap_7	ELFIDEGG_overlap_8		ONGJJJPJ_overlap_14	HOBANJNI_overlap_13					GGNLGOAI_overlap_13		LNHKCNGA_overlap_4	IENGFICK_overlap_13		JJEIGBMD_overlap_10	NMKNNNAH_overlap_5	ILBEPPFA_overlap_6
Cluster_8039																												GGNLGOAI_overlap_39
Cluster_1284							NAFBPGDK_overlap_16
Cluster_3012							NAFBPGDK_frag_05757_05758
Cluster_3997																												GGNLGOAI_frag_01720_01721
Cluster_12412							NAFBPGDK_overlap_15
Cluster_4846																												GGNLGOAI_frag_00877_00878
Cluster_3283																																			ILBEPPFA_frag_03717_03718
Cluster_17016		OHIABKPP_refound_51									MKACLDEK_refound_43	KOLEDKIA_refound_43																		LNHKCNGA_refound_57		NDALDNFC_refound_44		NMKNNNAH_refound_48
Cluster_8076							NAFBPGDK_frag_02049_02050
Cluster_3689							NAFBPGDK_overlap_21
Cluster_4726							NAFBPGDK_frag_00713_00714
Cluster_3606							NAFBPGDK_frag_04300_04301
Cluster_10977																					ANNJDJHC_refound_4
Cluster_2873																							HOBANJNI_frag_03740_03741
Cluster_1941																												GGNLGOAI_frag_02611_02612
Cluster_6314							NAFBPGDK_frag_01419_01420
Cluster_1557																												GGNLGOAI_frag_00498_00499
Cluster_8110																												GGNLGOAI_frag_01244_01245
Cluster_2685																												GGNLGOAI_frag_04821_04822
Cluster_11573										IBCPLDJG_frag_04010_04011
Cluster_7302																												GGNLGOAI_frag_00278_00279
Cluster_1378																														LNHKCNGA_frag_03669_03670
Cluster_3066																									FPAKCCMP_frag_04369_04370
Cluster_13130																AHIAAIFH_refound_9		ADFPJHGC_refound_14
Cluster_14336							NAFBPGDK_frag_00705_00706
Cluster_2316																												GGNLGOAI_overlap_23
Cluster_3346							NAFBPGDK_frag_00786_00787
Cluster_3549																							HOBANJNI_frag_04713_04714
Cluster_1019							NAFBPGDK_frag_06176_06177
Cluster_3309																AHIAAIFH_frag_00588_00589
Cluster_1958							NAFBPGDK_frag_02645_02646
Cluster_7190	MEAAONML_overlap_15	OHIABKPP_overlap_12			NFGMIKGG_overlap_28	EKBKJAPP_overlap_24	NAFBPGDK_overlap_30	PLODILGA_overlap_13	LAELBCOO_overlap_9	IBCPLDJG_overlap_25	MKACLDEK_overlap_25		OGOMHMOD_overlap_25	OAJALOED_overlap_17		AHIAAIFH_overlap_18		ADFPJHGC_overlap_12	KKADONIK_overlap_11	ELFIDEGG_overlap_12	ANNJDJHC_overlap_20	ONGJJJPJ_overlap_20	HOBANJNI_overlap_23	GDDIMGAB_overlap_13	FPAKCCMP_overlap_12	GGCKOGHE_overlap_12	BKBGCBDK_overlap_17	GGNLGOAI_overlap_33	FHGDMHAI_overlap_13	LNHKCNGA_overlap_8	IENGFICK_overlap_21		JJEIGBMD_overlap_23	NMKNNNAH_overlap_9	ILBEPPFA_overlap_15	LHFONHNJ_overlap_20
Cluster_1379																							HOBANJNI_frag_03981_03982
Cluster_8144																														LNHKCNGA_frag_01889_01890
Cluster_4432							NAFBPGDK_frag_03681_03682
Cluster_3863																																NDALDNFC_frag_03465_03466
Cluster_2636							NAFBPGDK_frag_04455_04456
Cluster_4144																							HOBANJNI_frag_03130_03131
Cluster_1504																																				LHFONHNJ_overlap_14
Cluster_12802															DGBKBNHH_overlap_16
Cluster_5861																												GGNLGOAI_frag_03694_03695
Cluster_393																							HOBANJNI_frag_03565_03566
Cluster_2917							NAFBPGDK_frag_05018_05019
Cluster_1806							NAFBPGDK_frag_02534_02535
Cluster_5456							NAFBPGDK_frag_05903_05904
Cluster_4107							NAFBPGDK_frag_06182_06183
Cluster_11529																												GGNLGOAI_overlap_8
Cluster_1570							NAFBPGDK_frag_04355_04356
Cluster_8572																												GGNLGOAI_frag_02499_02500
Cluster_5014																					ANNJDJHC_frag_05706_05707
Cluster_3077							NAFBPGDK_frag_04872_04873
Cluster_259																												GGNLGOAI_frag_03742_03743
Cluster_2350																												GGNLGOAI_frag_05867_05868
Cluster_1481							NAFBPGDK_frag_00748_00749
Cluster_11221																												GGNLGOAI_frag_05411_05412
Cluster_866																					ANNJDJHC_frag_02784_02785							GGNLGOAI_frag_02837_02838
Cluster_1301																												GGNLGOAI_frag_01253_01254
Cluster_810																												GGNLGOAI_frag_03811_03812
Cluster_7938																												GGNLGOAI_frag_04669_04670
Cluster_2035							NAFBPGDK_frag_03277_03278									AHIAAIFH_frag_03201_03202							HOBANJNI_frag_03146_03147
Cluster_610							NAFBPGDK_frag_03425_03426
Cluster_5259						EKBKJAPP_refound_74																											JJEIGBMD_refound_72
Cluster_1573															DGBKBNHH_overlap_23
Cluster_12874	MEAAONML_refound_17	OHIABKPP_refound_12	DNLIPFME_refound_12		NFGMIKGG_refound_8	EKBKJAPP_refound_13		PLODILGA_refound_12	LAELBCOO_refound_12			KOLEDKIA_refound_9	OGOMHMOD_refound_17		DGBKBNHH_refound_4	AHIAAIFH_refound_8		ADFPJHGC_refound_12	KKADONIK_refound_11	ELFIDEGG_refound_11	ANNJDJHC_refound_14	ONGJJJPJ_refound_10	HOBANJNI_refound_13	GDDIMGAB_refound_16	FPAKCCMP_refound_17	GGCKOGHE_refound_12	BKBGCBDK_refound_17	GGNLGOAI_refound_13	FHGDMHAI_refound_15	LNHKCNGA_refound_12	IENGFICK_refound_14	NDALDNFC_refound_9	JJEIGBMD_refound_13	NMKNNNAH_refound_11		LHFONHNJ_refound_10
Cluster_1802							NAFBPGDK_frag_05332_05333																		FPAKCCMP_frag_04797_04798
Cluster_15590					NFGMIKGG_refound_20	EKBKJAPP_refound_28									DGBKBNHH_refound_20							ONGJJJPJ_refound_19					BKBGCBDK_refound_31				IENGFICK_refound_28					LHFONHNJ_refound_22
Cluster_10206							NAFBPGDK_frag_04900_04901
Cluster_1857							NAFBPGDK_frag_04119_04120
Cluster_5305		OHIABKPP_overlap_11						PLODILGA_overlap_11	LAELBCOO_overlap_8		MKACLDEK_overlap_22						MPKGHOJM_overlap_19	ADFPJHGC_overlap_10		ELFIDEGG_overlap_11										LNHKCNGA_overlap_7		NDALDNFC_overlap_9
Cluster_6280							NAFBPGDK_frag_01738_01739
Cluster_9975															DGBKBNHH_refound_70
Cluster_1487																	MPKGHOJM_refound_12
Cluster_8040																												GGNLGOAI_frag_05304_05305
Cluster_4209																												GGNLGOAI_frag_05828_05829					JJEIGBMD_frag_05795_05796
Cluster_2465							NAFBPGDK_frag_02588_02589
Cluster_3671							NAFBPGDK_frag_02511_02512
Cluster_3282							NAFBPGDK_refound_68
Cluster_3924							NAFBPGDK_frag_06188_06189
Cluster_1861																	MPKGHOJM_frag_04515_04516
Cluster_3518							NAFBPGDK_overlap_19
Cluster_11845							NAFBPGDK_frag_06274_06275
Cluster_2760															DGBKBNHH_frag_01628_01629
Cluster_6726																							HOBANJNI_refound_66
Cluster_10627							NAFBPGDK_frag_04864_04865
Cluster_4559							NAFBPGDK_frag_00885_00886																HOBANJNI_frag_00784_00785
Cluster_4754							NAFBPGDK_frag_04752_04753				MKACLDEK_frag_04490_04491
Cluster_1527							NAFBPGDK_frag_01845_01846
Cluster_772																						ONGJJJPJ_frag_06301_06302
Cluster_3146							NAFBPGDK_frag_03167_03168
Cluster_6866							NAFBPGDK_frag_04607_04608
Cluster_12967											MKACLDEK_refound_7
Cluster_2889							NAFBPGDK_frag_00744_00745
