## Supplementary Tables for "Gempipe: a tool for drafting, curating and analyzing pan and multi-strain genome-scale metabolic models": Supplementary Table 6.xlsx

### Sheet: INFO
INFO
Reactions modeled in strain-specific GSMMs as consequence of gene recovery.
Rows contain reaction IDs, columns contain strains,
cells describe reaction presence (1) or absence in a particular strain.

### Sheet: 01_klebsiella
	Kp_SB1067	Kp_T69	Kp_SA1	Kvv_342	Ka_200023T	Kqq_SB98	Kp_BJ1	Kp_MGH78578	Kp_SB1170	Kqq_01A030T	Kqs_12A476	Kqs_SB610	Kqv_08A119	Kvv_F2R9T	Kvv_At_22	Kp_03_9138_2	Kp_SB612	Kp_SB617	Kqs_07A044T	Kp_KP13	Kp_SB1139	Kp_SB2390	Kp_CG43	Kqq_SB1124	Kp_SA12	Kqs_09A323	Kqs_CIP110288	Kp_NTUHK2044	Kp_NJST258_1	Kp_SB611	Kp_CIP52.145	Kqq_U41	Kvv_01A065	Kvt_CDC4241_71	Kp_04A025	Kp_SB615	Kqq_18A069
CHOLK																													1
GADOX																						1
3HPPPNH																																1
GPDDA1pp																						1
ACLS_b			1
3HCINNMH																																1
NADHNQR								1
GSPMDA																													1
GPDDA2pp																						1
DDCAtexi																																1
CITL							1
PPDOy								1
THMabcpp																				1
THRt2rpp																								1
COALCDH								1
GPDDA5pp																						1
r2465_1																															1
HDCEAtexi																																1
DRIBtpp																																					1
GPDDA3pp																						1
XTSNt2rpp																																		1
LCARSyi								1
HOPNTAL																																	1
CRO4t3pp																				1									1							1
CHTBStex																												1
FUCtpp																																					1
GPDDA4pp																						1
AEPabcpp																													1
4ABZGLUH																													1
MALt4																								1
TTDCEAtexi																																1
TTDCAtexi																																1
NT5C																															1
CSNt2pp																																				1
COBALTt5																															1
ALCD2y								1
OCDCEAtexi																																1
4HTHRtrpp																								1
NMNHYD																															1
LA4NTpp			1
FDH																															1
BZ12DOX																						1
HDCAtexi																																1
GSPMDS																													1
FE2t																															1
OCDCAtexi																																1
NNAM		1																										1
TDSK				1
HETZK																																			1
MGt5																															1

### Sheet: 02_ralstonia
	BDBR229	PSI07	BA7	CFBP2957	MOLK2	R24	PSS4	UW551	RUN2340	K60	GMI1000
MUCCY_kt		1
PROT_RSc0887_BioS						1
T3SS_E_RipI_BioS										1
T3SS_E_RipAV_BioS						1
T3SS_E_RipG7_BioS								1
T3SS_E_RipAZ1_BioS		1
T3SS_E_RipG7_S								1
PROT_RSc3430_BioS								1
T3SS_E_RipAG_S								1			1
NARK	1
T3SS_E_RipAX2_BioS											1
CD2t4pp						1
3HOXIDS						1
T3SS_E_RipN_BioS		1
T3SS_E_RipS3_BioS			1
T3SS_E_RipI_S										1
T3SS_E_RipAH_S								1			1
T3SS_E_RipAG_BioS								1			1
SUCptspp		1				1
T3SS_E_RipB_S						1
T3SS_E_RipAZ1_S		1
HPACt2r	1
ZN2t4pp						1
T3SS_E_RipAH_BioS								1			1
T3SS_E_RipA4_BioS						1
FOLR2						1
TAUDO								1
T3SS_E_RipS3_S			1
T3SS_E_RipA4_S						1
3_4DHBZt2						1
T3SS_E_RipAV_S						1
PTRCDH										1
AGMDH										1
T3SS_E_RipN_S		1
T3SS_E_RipB_BioS						1
HISTADH										1
T3SS_E_RipAX2_S											1
NO3t	1

### Sheet: 03_pseudomonas
	CW2	ChPhzS135	TAMOak81	ATCC17415	DSM_6698	ChPhzTR18	K27	PCL1391	ChPhzS140	ChPhzTR38	DSM_21509	ATCC17809	66	Pb-St2	O6	P2	30-84	PCL1607	SLPH10	ToZa7	DSM_19603	PA23	ChPhzTR39	464	PCM2210	Q16	M12	ChPhzS23	449	ChPhzTR44	C50	ATCC17411	ChPhzS24	DTR133	B25	M71
TCBO							1
VNDH_3																												1
TCBt2pp							1
G1PTT						1																	1
SERt4pp							1
NITR							1
PHADPC100							1
PHADPCP70							1
PPPNt2rpp																																1
OIVD2																																			1
AM4PCP							1		1														1
SFGTHi							1
THRt4pp							1
PHADPCT40							1
ILETA							1
MPTG2						1	1									1												1
UREA							1
METAT							1
PHADPC50							1
ASPK																							1
FRDO6r																												1
MTRI							1				1
CUt3																												1
PHADPC40							1
GAPDi_nadp							1
HYGBDIAS							1
PHADPCP40							1
PROt4pp							1
LEUTA							1
KDOPS							1
NADH16pp																							1
FRUptspp							1
FRDO7r																												1
RBK							1
ATPS4rpp	1	1	1		1	1		1	1			1	1		1	1		1	1	1	1	1	1	1	1	1	1	1	1	1	1	1	1	1		1
ACPPAT181							1
COCHL																												1
UM4PCP							1		1														1
SUCCt2r							1
PHADPC140							1
PHADPCP80							1
HPYRP							1
ACPPAT161							1
GLUR																							1
PPCOAC							1
ACPPAT140							1
RZ5PP							1
PHADPCP60							1
PTPATi							1
NAR_syn							1
UDCPGT_1		1				1		1	1		1						1	1		1					1					1		1	1
DKDID							1
PYOVDM2							1
FUMt2_2							1
PHADPC141							1
PYOVDM1							1																					1
ACPPAT180							1
VNDH_2																												1
CAFFCOA							1																1
MUCCY_kt							1
ACONT							1
PHADPCT60							1
SELMETAT							1
PNTOt4pp															1
TRE6PH							1																		1
ACGAMT		1				1		1	1		1						1	1		1					1					1		1	1
PHADPC101							1
FEENTERtonex																					1		1
APPAT							1
GLUDy							1
G3PD2																												1
FRDO4r																												1
5HPUDICDC_c							1
SUCDi							1
PHADPC121							1
AGt3																												1
PHADPC120							1
MPTG						1	1									1												1
FOLD3		1			1	1		1	1	1	1		1	1		1		1	1	1		1						1		1	1		1	1	1
IDPh_1																												1
VNDH																												1
RIBabc							1
OIVD3																																			1
PHADPC60							1
PHADPC80							1
PHADPC121d6							1
GALCTD																							1
CRO2t3pp																							1
PHADPC141d5							1
FERULCOAS							1																1
PHADPC70							1
PHADPCP50							1
ACPPAT141							1
PC17M																	1
FE3DCITR2																												1
PHADPCP90							1
CYSTGL																												1
PLPSLpp																																1
4PCP							1		1														1
NO3R2							1
DHPS		1			1	1		1	1	1	1		1	1		1		1	1	1		1						1		1	1		1	1	1
MALCOAMT							1
ACCOAC							1
PHADPC142							1
PHADPCP100							1
UQUIVOT		1				1		1	1		1						1	1		1					1					1		1	1
Kabcpp							1
CAt6pp																												1
ACPPAT120							1
SHSL1																												1
AGM4PCP							1		1														1
CITDAPPD							1
4CMCOAS							1																1
UACGAMDH2																																				1
NNAM																												1
CCPpp																												1
HGNTOR																												1
ACPPAT160							1
PGK							1
PHADPC90							1
OIVD1r																																			1
